# Reduced mitochondrial transcription sensitizes acute myeloid leukemia cells to BCL-2 inhibition

**DOI:** 10.1101/2022.09.23.509145

**Authors:** Laleh S. Arabanian, Jenni Adamsson, Anke Unger, Raffaella Di Lucrezia, Tim Bergbrede, Arghavan Ashouri, Erik Larsson, Peter Nussbaumer, Bert M. Klebl, Lars Palmqvist, Claes M. Gustafsson

## Abstract

Overcoming drug-resistance and the subsequent relapse that often occurs with monotherapy is crucial in the treatment of acute myeloid leukemia. We here demonstrate that therapy-resistant leukemia initiating cells can be targeted using a novel inhibitor of mitochondrial transcription (IMT). The compound inhibits mitochondrial RNA polymerase activity and sensitizes the resistant population to the induction of apoptosis. *In vitro* studies on acute myeloid leukemia cells demonstrate that IMT prevents cell proliferation, and together with a selective BCL-2 inhibitor, venetoclax, induces apoptosis and suppress oxidative phosphorylation (OXPHOS) synergistically. AML mouse models treated with IMT in combination with venetoclax show prolonged survival in venetoclax-resistant models. Our findings suggest that certain therapy-resistant leukemia cell populations display a unique dependency on mitochondrial transcription and can be targeted with IMT.
