## Supplementary material for "Reduced mitochondrial transcription sensitizes acute myeloid leukemia cells to BCL-2 inhibition": Fig. 1 - Source Data 1

### Sheet: Bliss value_day 3
	MV4-11	d3						MOLM-13	d3						THP-1	d3						KG-1	d3
	Average of 3 replicates			IMT				Average of 3 replicates			IMT				Average of 3 replicates			IMT				Average of 3 replicates			IMT
			DMSO	0,05 uM	0,1 uM	0,2 uM				DMSO	0,05 uM	0,1 uM	0,2 uM				DMSO	0,1 uM	0,5 uM	1 uM				DMSO	0,1 uM	0,5 uM	1 uM
		DMSO	100	94.7622	88.4802	87.8368			DMSO	100	83.4125	71.4864	67.2298			DMSO	100	95.7946	98.1411	84.5221			DMSO	100	89.585	89.6044	74.3318
	Venx	1	93.7652	89.9344	79.4715	82.9442		Venx	1	86.2579	73.1315	61.6787	58.2516		Venx	1	114.09	102.839	106.343	101.938		Venx	1	92.7745	93.9799	85.7846	77.7777
		2	93.4648	87.0983	82.6771	78.4906			2	76.9569	61.3849	50.6173	46.6123			2	115.566	97.911	95.796	101.495			2	75.5139	76.0424	65.6184	56.9628
		4	88.3895	77.6768	74.0483	67.3417			4	55.1548	37.584	30.5648	24.3747			4	100.775	98.3048	84.3182	85.7437			4	57.3263	55.6435	50.0023	42.256
	Bliss value			IMT				Bliss value			IMT				Bliss value			IMT				Bliss value			IMT
			DMSO	0,05 uM	0,1 uM	0,2 uM				DMSO	0,05 uM	0,1 uM	0,2 uM				DMSO	0,1 uM	0,5 uM	1 uM				DMSO	0,1 uM	0,5 uM	1 uM
		Venx	1	88.8539	82.9637	82.3604			Venx	1	71.9499	61.6626	57.991			Venx	1	109.292	111.969	96.4309			Venx	1	83.112	83.13	68.9609
			2	88.5693	82.6979	82.0965				2	64.1917	55.0137	51.738				5	110.706	113.418	97.6791				5	67.6492	67.6638	56.1308
			4	83.7598	78.2072	77.6385				4	46.006	39.4282	37.0805				10	96.5372	98.9018	85.1773				10	51.3558	51.3669	42.6117

### Sheet: Bliss value_day 6
	MV4-11	d6						MOLM-13	d6						THP-1	d6						KG-1	d6
	Average of 3 replicates			IMT				Average of 3 replicates			IMT				Average of 3 replicates			IMT				Average of 3 replicates			IMT
			DMSO	0,05 uM	0,1 uM	0,2 uM				DMSO	0,05 uM	0,1 uM	0,2 uM				DMSO	0,1 uM	0,5 uM	1 uM				DMSO	0,1 uM	0,5 uM	1 uM
		DMSO	100	79.8745	63.3999	52.79			DMSO	100	58.4649	41.2822	29.594			DMSO	100	68.5976	55.9323	56.2939			DMSO	100	67.3014	73.8803	41.3299
	Venx	1	90.8437	56.8019	43.741	39.0713		Venx	1	89.6498	37.7143	16.8612	13.1771		Venx	1	129.593	79.4816	74.7572	68.7988		Venx	1	110.206	96.1501	86.668	59.3448
		2	81.6215	45.0861	35.6093	30.6904			2	76.8363	22.8213	10.7354	8.37345			2	115.614	74.4506	61.9338	64.6752			2	82.7044	65.5545	61.3746	38.6903
		4	68.9977	32.0985	24.5289	21.5934			4	48.9028	13.1827	6.47744	5.09634			4	96.5533	60.6733	47.9015	48.8578			4	46.0797	44.518	34.6737	27.2885
	Bliss value			IMT				Bliss value			IMT				Bliss value			IMT				Bliss value			IMT
			DMSO	0,05 uM	0,1 uM	0,2 uM				DMSO	0,05 uM	0,1 uM	0,2 uM				DMSO	0,1 uM	0,5 uM	1 uM				DMSO	0,1 uM	0,5 uM	1 uM
		Venx	1	72.561	57.5948	47.9564			Venx	1	52.4137	37.0094	26.531			Venx	1	88.8979	72.4845	72.9532			Venx	1	74.1704	81.4208	45.5482
			2	65.1948	51.7479	43.088				2	44.9223	31.7197	22.7389				5	79.3083	64.6655	65.0836				5	55.6612	61.1023	34.1817
			4	55.1115	43.7444	36.4238				4	28.591	20.1881	14.4723				10	66.2332	54.0045	54.3536				10	31.0123	34.0438	19.0447
